# Juvenile protein restriction compresses sexual dimorphism in mice

**DOI:** 10.1101/2025.07.09.663702

**Authors:** Amélie Joly, Lucas Rebiffé, Anne Lambert, Estelle Caillon, Sandrine Hughes, Benjamin Gillet, Mickael Zergane, Isabelle Rahioui, Pedro Da Silva, Chantal Rigaud, Ingrid Plotton, Justine Bruse, Hervé Guillou, Anne Fougerat, François Leulier, Filipe De Vadder

## Abstract

Sexual dimorphism is canonically understood as a fixed adult trait, scaled by gonadal hormones at puberty, but whether its magnitude is shaped earlier in life by juvenile nutrition during the post-weaning window has not been mechanistically investigated in mammals. We used dietary protein dilution in juvenile mice to study the plasticity of sexual dimorphism implementation. Sexual dimorphism failed to develop across somatic growth, energy metabolism, and hepatic molecular identity: as in undernourished children, males were more stunted than females and resembled the female baseline in all three levels. Androgens contributed to the male liver feminization, whereas the somato-metabolic compression persisted after orchidectomy. The reproductive axis diverged instead: males entered puberty without detectable delay while females deferred maturation, yet both sexes showed reduced reproductive output. Mammalian sexual dimorphism is therefore not a fixed adult property but a developmentally plastic trait, with the two sexes displaying distinct adaptation strategies along the somatic and reproductive axes.
