## Supplementary material for "Juvenile protein restriction compresses sexual dimorphism in mice": Data S3

### Sheet: README
═══════════════════════════════════════════════════════════════════════
Data S3 — Hepatic qPCR in the ORX cohort
═══════════════════════════════════════════════════════════════════════
CONTENT
This file contains the curated qPCR results that support the orchidectomy
(ORX) cohort analyses described in the Results section:
'Orchidectomy dissociates the gonadal and nutritional contributions to
the male hepatic response to LPD'.
DATASET DESCRIPTION
C57BL/6N males, prepubertal orchidectomy or sham surgery at P21
(day of weaning), followed by control diet (CD, 20% kcal protein)
or low-protein diet (LPD, 5% kcal protein) until P56.
4-arm factorial design: CD-Sham (n=10), CD-ORX (n=10),
LPD-Sham (n=10), LPD-ORX (n=9).
qPCR PROTOCOL (MIQE-compliant)
Total RNA was extracted and purified from liver samples using the
NucleoSpin RNA kit (Macherey-Nagel, #740955.250). RNA concentration
was measured with a NanoDrop 2000 spectrophotometer (Thermo Fisher
Scientific). Reverse transcription was performed on 1 µg of total
RNA using the SensiFAST cDNA Synthesis Kit (Meridian Biosciences,
#BIO-65053). Quantitative PCR was carried out using Takyon No ROX
SYBR MasterMix blue dTTP (Eurogentec, #UF-NSMT-B0701) on a Bio-Rad
CFX96 real-time PCR system. Gene expression analysis followed the
MIQE guidelines. Relative expression levels were normalised to two
validated reference genes (Tbp and Actb); reference gene stability
was assessed using the geNorm module integrated in the CFX96
software. Expression is reported on the log2 scale, calibrated to
the mean of the CD-Sham group. Primer sequences are listed in
Table S2.
PRIMER SPECIFICITY NOTE — Mup cluster readout:
The murine class-B Mup paralogs (Mup1, Mup3–5, Mup7–21) share >97%
sequence identity across the qPCR amplicon. The primer pair listed
in Table S2 under the PrimerBank ID 'Mup1' amplifies the cluster as
a whole; in silico BLAST returns full-length, high-identity matches
against essentially all class-B Mup transcripts, and no member-
specific primer is achievable by design. Melting curves are clean
(single Tm-coherent amplicon family), but the amplified species is
the pan-Mup cluster — not Mup1 individually. The readout is therefore
reported as `Mup cluster`, treated as a module-level signal.
SHEET DIRECTORY
QC_summary : design, qPCR pipeline, statistical conventions
Expression : per-mouse log2 expression values (input data,
17 genes × 39 mice)
Limma_per_gene : empirical Bayes moderated t-statistics with
BH-corrected q-values per contrast, plus rho
(androgen-dependence index) and pattern label
Module_convergence : module-level LM Type-III ANOVA, Holm-corrected
pairwise contrasts, a majority-recapitulation
one-sided test (LPD-Sham vs trajectory midpoint
0.5), and a limma-derived module summary.
STATISTICAL MODEL
Per-gene: lm(expression ~ Diet * Surgery) with sum contrasts;
variance shrinkage by empirical Bayes (limma::eBayes; Smyth 2004),
yielding moderated t-statistics with df = df.residual + d0.
Multiple testing: Benjamini-Hochberg, applied per contrast family.
Module-level: mean log2 expression across genes in a predefined module
per mouse, rescaled per module so median(CD-Sham) = 0 and
median(CD-ORX) = 1 (an LPD-Sham score near 1 indicates that LPD alone
reaches the orchidectomy state).
Two complementary tests are reported per module:
(i) LM Type-III ANOVA on lm(score ~ Diet * Surgery) with Holm-
corrected pairwise emmeans contrasts (the four cells: CD-Sham,
CD-ORX, LPD-Sham, LPD-ORX). A permutation ANOVA (Freedman-Lane,
10,000 perms) is run in parallel as a sensitivity analysis on
the omnibus inference (results not stored here; see run log).
(ii) Majority-recapitulation test: one-sided one-sample t-test on the
LPD-Sham rescaled score against the trajectory midpoint 0.5
(H0: mean(LPD-Sham) <= 0.5; H1: mean(LPD-Sham) > 0.5, alpha = 0.05).
This pre-specified, biologically asymmetric criterion addresses
the 'absence of evidence is not evidence of absence' fallacy of
interpreting a non-significant LPD-Sham vs CD-ORX contrast as
equivalence. Biological overshoot (LPD-Sham above the CD-ORX
anchor) is consistent with recapitulation and is not penalised,
unlike a symmetric TOST equivalence test. The criterion is
flagged 'not applicable' when the Surgery effect itself is not
significant at the module level (in which case the CD-Sham to
CD-ORX trajectory has near-zero amplitude and the rescaled
score is numerically unstable).
RHO (androgen-dependence index)
rho = logFC(LPD - CD | ORX) / logFC(LPD - CD | Sham)
rho ≈ 1 : LPD acts identically with or without testes (independent)
rho ≈ 0 : LPD has no detectable effect once testes are removed
0 < rho < 1 : partial dependence
rho < 0 : sign reversal under ORX (atypical pattern)
rho > 1 : LPD effect amplified under ORX
PATTERN CLASSIFICATION
androgen_independent : both arms sig (q < 0.05), no interaction,
rho ~ 1 → LPD acts regardless of testes
ORX_saturated : sig in Sham only, sig interaction, rho ~ 0
→ ORX alone accounts for the LPD effect
additive : both arms sig, sig interaction, 0.4 < rho < 0.9
→ LPD and ORX effects accumulate
atypical : sign reversal under ORX (rho < 0)
partial_androgen : sig interaction with rho in (0, 0.4)
no_diet_effect : neither arm reaches q < 0.05
other : significant effects not fitting above categories
MODULE DEFINITIONS
GH regulatory core : Ghr, Igf1
(integrated GH exposure; nutritional arm)
Dynamic-STAT5b : Cyp2d9, Cyp3a44, Cyp4a12a, Mup cluster, Cyp7b1, Hsd17b6
(genes near dynamic male-biased DHS, opened by
each GH pulse). `Mup cluster` is a pan-Mup class-B
qPCR readout — the PrimerBank primer (catalogued
under the ID 'Mup1') amplifies the conserved class-B
Mup cluster as a whole and is not Mup1-specific
(extensive paralog sequence conservation; no
member-specific primer attainable by in silico
design). Treated as a module-level readout.
Static-female : Sult1a1, Sult2a1, Slco1a1, Slco1a4, Fmo3
(genes near static female-biased DHS)
Nutrient response : Gpt, Lpl, Nqo1, Igfbp1
(nutritionally regulated reference genes)
Module assignments are derived from:
Rampersaud A, Connerney J, Waxman DJ (2024). Plasma growth hormone pulses induce male-biased pulsatile chromatin opening and epigenetic regulation in adult mouse liver. eLife 12:RP91367. https://doi.org/10.7554/eLife.91367.2
CONVENTIONS
All p-values: lowercase p, decimal notation
q BH: Benjamini-Hochberg adjusted p-value (FDR)
log2 contrasts: raw moderated effect sizes from limma::contrasts.fit
Missing values: empty cell

### Sheet: QC_summary
section	metric	value
Design	N mice (total)	39
Design	N (CD-ORX)	10
Design	N (CD-SHAM)	10
Design	N (LPD-ORX)	9
Design	N (LPD-SHAM)	10
Design	Surgery timepoint	P21 (weaning)
Design	Sacrifice timepoint	P56
qPCR	RNA extraction	NucleoSpin RNA kit (Macherey-Nagel #740955.250)
qPCR	Reverse transcription	SensiFAST cDNA Synthesis Kit, 1 µg total RNA
qPCR	qPCR chemistry	Takyon No ROX SYBR MasterMix, Bio-Rad CFX96
qPCR	Reference genes	Tbp and Actb (validated by geNorm, CFX96 module)
qPCR	Guidelines	MIQE-compliant
qPCR	Quantification scale	log2(relative expression), calibrated to mean(CD-Sham)
qPCR	N genes profiled	17
Statistical model	Design	~ 0 + Group (cell-means, 4 levels)
Statistical model	Contrasts	diet_in_sham, diet_in_orx, surgery_in_cd, interaction
Statistical model	Variance shrinkage	Empirical Bayes (limma::eBayes; Smyth 2004)
Statistical model	Multiple testing	Benjamini-Hochberg, per contrast family

### Sheet: Expression
Mouse_ID	Diet	Surgery	Group	Sult1a1	Ghr	Igf1	Sult2a1	Mup_cluster	Slco1a1	Cyp4a12a	Slco1a4	Cyp3a44	Cyp2d9	Cyp7b1	Hsd17b6	Fmo3	Gpt	Lpl	Nqo1	Igfbp1
3	CD	Sham	CD-Sham	-0.232113	0.244664	-0.0632028	1.32937	-0.358468	-1.4458	0.981689
5	CD	Sham	CD-Sham	0.449381	-0.933761	-0.193141	2.19293	-3.7209	-3.85724	-2.65603	1.40806	1.89596	-3.06151	-4.78127	2.15868	2.07111	0.539439	2.42426	1.43925	1.41282
10	CD	Sham	CD-Sham	-0.0699036	0.438944	0.356139	-1.848	1.42604	1.07772	0.921876	-0.375078	-0.333512	0.982568	2.20019	-0.798373	-3.38202	-0.178262	-0.863179	-1.28125	-0.183275
12	CD	Sham	CD-Sham	0.320658	-0.95124	-0.728146	-0.625083	-2.56013	-2.69298	-1.40294	1.20474	2.77709	-3.32687	-3.79576	1.57403	1.1437	0.0933917	2.11357	2.33903	1.27757
19	CD	Sham	CD-Sham	0.0605831	0.185187	-0.12154	-0.695626	-0.154545	0.846117	-0.239972	-0.0830097	-0.0710097	0.476296	-0.133153	0.215528	0.0599119	-0.262075	-0.99306	-1.45717	-0.461665
20	CD	Sham	CD-Sham	0.244333	0.0643137	0.0871801	-2.62931	-0.226263	0.889663	0.676937	0.478143	-0.0729	0.0362692	-1.32714	-0.499985	0.541301	0.312851	-0.937823	0.202594	-0.209853
27	CD	Sham	CD-Sham	-0.563906	0.348427	0.29527	1.51013	2.55397	0.906542	1.34052	-1.07708	-1.01481	0.986945	3.26058	-1.18107	0.704788	-0.134115	-0.308963	-0.729604	-1.3871
28	CD	Sham	CD-Sham	-0.231404	-0.0849608	0.102475	-0.33125	1.445	0.572021	-0.593757	-1.24591	-1.40872	0.357645	1.83525	-1.67138	-1.00297	-0.258512	-0.46443	-0.271067	-2.05556
35	CD	Sham	CD-Sham	0.0687103	0.507509	0.322995	-0.538008	0.934314	1.30153	0.613467	0.125253	-0.189325	1.45592	2.07768	0.219979	-1.53836	0.115636	-0.809115	-0.112477	0.14307
36	CD	Sham	CD-Sham	-0.0463394	0.180916	-0.0580295	2.96422	0.30252	0.956622	0.0105369	-0.0766454	-0.136969	1.11104	0.663624	-0.0174026	1.40254	-0.228353	-0.161256	-0.129314	1.46399
4	LPD	Sham	LPD-Sham	-0.311955	-0.573874	-1.15418	7.66734	-4.20964	-2.73955	-4.26694	1.79485	1.95207	-1.58932	-2.42101	0.556265	4.28285	-1.26287	0.751698	1.1935	1.29887
8	LPD	Sham	LPD-Sham	-0.139995	-0.709197	-0.722038	7.36674	-3.94737	-2.15575	-4.10996	1.58031	2.69916	-2.08856	-2.33072	1.69466	6.34843	-1.30824	0.655051	1.60568	0.763284
15	LPD	Sham	LPD-Sham	0.29534	-0.490257	-0.638762	6.60743	-3.89979	-2.18039	-3.12186	2.17566	2.63671	-1.97026	-1.84182	2.49204	7.18234	-1.00251	0.960628	1.93724	1.30314
16	LPD	Sham	LPD-Sham	0.0963907	-0.700071	-0.677562	9.7177	-5.07584	-3.50996	-3.62661	2.29622	2.92439	-2.22753	-1.73016	2.19258	7.1881	-1.33797	1.19602	2.17165	0.977836
23	LPD	Sham	LPD-Sham	-0.0626867	-0.627448	-0.679592	7.77464	-3.84892	-1.79153	-3.20007	2.07834	2.63226	-1.41818	-1.71667	1.92159	7.40081	-1.29771	1.25155	2.09164	0.922301
24	LPD	Sham	LPD-Sham	0.010587	-0.288324	-0.692917	1.97507	-1.69139	-0.365059	-3.19175	1.4499	2.14166	-0.202678	-1.69124	1.45588	4.85637	-0.81357	0.0341606	1.36761	0.0875844
31	LPD	Sham	LPD-Sham	-1.04915	-0.977216	-1.1609	3.76227	-4.41528	-2.04746	-3.63749	1.46924	1.7456	-2.17764	-2.82852	1.48977	5.61151	-0.981696	0.520111	1.72912	-0.239213
32	LPD	Sham	LPD-Sham	-0.351228	-2.13771	-1.85026	8.05492	-7.95834	-4.93838	-4.50653	1.82829	1.14324	-4.89257	-3.69564	1.25623	4.801	-1.06468	2.44339	2.55226	2.13689
39	LPD	Sham	LPD-Sham	-0.24069	-0.468273	-0.259046	5.32178	-2.36335	0.0119786	-1.97422	0.852633	3.07836	-0.259743	-1.63695	0.882212	-1.19869	1.24171	1.49349	1.16764
40	LPD	Sham	LPD-Sham	-0.234443	-0.965364	-0.611288	6.69652	-4.83293	-2.88029	-4.57649	2.06903	2.67757	-1.7715	-1.54906	1.87413	5.55668	-1.47651	1.18811	1.82427	1.32532
1	CD	ORX	CD-ORX	0.611361	0.15546	-0.0272222	7.23136	-2.93961	-1.77516	-4.91474	2.19741	0.595066	-2.67922	-2.93154
7	CD	ORX	CD-ORX	0.917725	0.18904	0.132254	9.38358	-2.85894	-3.23261	-2.36522	2.47579	1.45508	-2.91521	-3.23752	2.77305	9.07419	0.491188	-0.433563	2.26659	0.303473
9	CD	ORX	CD-ORX	0.738284	0.169276	-0.234017	9.65895	-3.20033	-5.06788	-3.68119	2.12799	1.55944	-3.76982	-3.14005	2.29365	8.1632	0.104428	-0.421752	0.54128	1.06926
11	CD	ORX	CD-ORX	1.00832	0.410942	0.000370822	7.73581	-2.25423	-2.59317	-3.97188	3.0776	1.8881	-2.37395	-2.6992	2.61319	8.24322	0.0639419	-0.342679	1.31866	1.80664
17	CD	ORX	CD-ORX	1.00249	0.191986	0.155115	11.9957	-3.38933	-5.92118	-4.29101	3.41592	2.20273	-3.30863	-2.93147	2.80441	9.23838	0.370795	0.191765	1.95757	0.0977559
18	CD	ORX	CD-ORX	0.652204	0.10889	0.149666	8.96614	-2.99269	-4.52271	-3.25027	3.4961	2.23461	-2.56768	-2.79146	2.95129	8.58543	0.295179	0.877676	1.63154	1.94649
25	CD	ORX	CD-ORX	0.678635	0.316203	-0.129989	5.04675	-2.56599	-2.70782	-5.09924	2.87498	1.26384	-2.95302	-2.94438	1.5038	6.92547	-0.431359	0.175199	1.0756	0.0152382
26	CD	ORX	CD-ORX	0.340406	-0.0104823	-0.0950014	10.2026	-3.10696	-4.68653	-5.04207	2.83271	1.10467	-2.8582	-3.19344	1.87102	7.87502	0.055491	0.672434	1.01674	0.736177
33	CD	ORX	CD-ORX	0.487652	0.0899183	-0.532846	7.83177	-3.75309	-6.13296	-6.18299	3.05575	0.848806	-2.6027	-3.45199	1.76934	7.10004	0.763738	0.470285	0.989542	-0.507421
34	CD	ORX	CD-ORX	0.402913	-0.210668	-0.514196	8.03487	-3.60906	-3.70918	-4.2318	2.525	0.750551	-3.52051	-3.24961	0.791402	5.99354	0.172243	-0.629368	0.850381	0.098884
2	LPD	ORX	LPD-ORX	0.321371	-0.897032	-0.954538	13.2139	-7.38744	-7.5969	-5.53781	2.31816	2.29143	-3.82638	-2.49258	1.94521	8.03649	-1.05473	1.34664	1.69728	-0.224462
13	LPD	ORX	LPD-ORX	0.519677	-1.04499	-1.00731	12.3763	-7.20662	-7.43316	-4.71641	2.22535	-3.38291	-2.27738	2.53157	7.64421	-0.440857	1.52793	2.30553	-0.856432
14	LPD	ORX	LPD-ORX	0.416285	-0.82905	-1.07806	13.0065	-7.21575	-7.12532	-5.15365	2.49543	2.4853	-3.13945	-1.86044	2.46171	7.72807	-0.501492	1.58011	2.96755	-1.83639
21	LPD	ORX	LPD-ORX	0.0291806	-1.43922	-1.96955	12.9979	-5.53309	-4.30972	-4.26138	2.69549	1.79562	-3.03932	-2.79557	0.772852	7.12033	-1.01525	2.47102	2.55437	-0.576787
22	LPD	ORX	LPD-ORX	0.238728	-0.828072	-1.04423	12.8376	-6.99846	-6.21105	-5.05137	2.34095	2.25498	-3.18923	-2.55309	1.47758	7.91305	-1.5883	1.94676	1.89206	-1.64917
29	LPD	ORX	LPD-ORX	0.411042	-0.641049	-0.655081	12.8069	-3.31491	-4.01392	-4.23535	2.60406	2.74761	-2.77438	-1.61112	2.27014	8.20197	-1.78197	1.45695	2.29829	2.04283
30	LPD	ORX	LPD-ORX	0.424587	-0.809778	-0.797906	12.8627	-6.34341	-6.67671	-5.35982	2.62924	2.83146	-2.99192	-1.86511	2.40711	7.60202	-1.85879	1.77263	2.60541	2.00274
37	LPD	ORX	LPD-ORX	0.337804	-0.926261	-1.01705	12.7256	-7.20493	-7.06143	-5.01635	2.25174	2.64357	-3.44122	-1.95043	1.87772	6.88892	-1.26816	1.97569	2.92384	0.785131
38	LPD	ORX	LPD-ORX	0.504609	-0.81557	-0.585661	13.0961	-7.67473	-7.02212	-4.96721	2.20703	2.62912	-3.40631	-1.92213	2.67178	7.66734	-1.2826	1.89805	2.84991	1.38338

### Sheet: Limma_per_gene
Module assignments and Pattern classification: see README. Module definitions follow Rampersaud A, Connerney J, Waxman DJ (2024). Plasma growth hormone pulses induce male-biased pulsatile chromatin opening and epigenetic regulation in adult mouse liver. eLife 12:RP91367. https://doi.org/10.7554/eLife.91367.2
Gene	Module	Pattern	LPD-CD (Sham, log2)	t (Sham)	p (Sham)	q BH (Sham)	LPD-CD (ORX, log2)	t (ORX)	p (ORX)	q BH (ORX)	ORX-Sham (CD, log2)	q BH (Surgery, CD)	Interaction (log2)	q BH (Interaction)	rho
Ghr	GH regulatory core	androgen_independent	-0.793773	-4.21889	0.000152317	0.000328468	-1.05561	-5.46093	3.37231e-06	3.1491e-05	0.141057	0.556346	-0.261841	0.47885	1.32987
Igf1	GH regulatory core	androgen_independent	-0.844655	-4.89648	1.94146e-05	5.5008e-05	-0.902566	-5.09265	1.05905e-05	4.50094e-05	-0.109587	0.562231	-0.0579115	0.816155	1.06856
Cyp2d9	Dynamic-STAT5b	other	-1.75072	-3.3931	0.00169374	0.00287936	-0.165725	-0.321194	0.749921	0.749921	-2.84582	8.74846e-06	1.585	0.103441	0.094661
Cyp3a44	Dynamic-STAT5b	other	2.20246	3.96001	0.000338748	0.000639857	0.420398	0.755874	0.454642	0.513247	1.22964	0.0474333	-1.78206	0.100587	0.190877
Cyp4a12a	Dynamic-STAT5b	ORX_saturated	-3.58643	-8.54584	2.76737e-10	4.70453e-09	-0.619109	-1.43588	0.159436	0.225868	-4.26827	1.6361e-11	2.96732	0.000148068	0.172626
Cyp7b1	Dynamic-STAT5b	atypical	-2.14418	-2.969	0.00528836	0.00749185	1.44386	1.99928	0.0531702	0.100433	-3.05707	0.000286879	3.58803	0.00515834	-0.673384
Hsd17b6	Dynamic-STAT5b	other	1.58153	2.83156	0.00762855	0.00864569	0.461907	0.806053	0.425655	0.513247	2.15235	0.00106834	-1.11963	0.263603	0.292062
Mup_cluster	Dynamic-STAT5b	androgen_independent	-4.18844	-6.56347	1.08899e-07	4.6282e-07	-3.47513	-5.30043	5.55724e-06	3.1491e-05	-3.03118	6.47251e-05	0.713312	0.576116	0.829695
Fmo3	Static-female	atypical	5.20294	5.48623	3.67467e-06	1.24939e-05	-1.16457	-1.19689	0.239395	0.313054	7.91094	6.01349e-09	-6.36751	0.000233549	-0.22383
Slco1a1	Static-female	androgen_independent	-2.11506	-3.15358	0.00319544	0.00493841	-2.34845	-3.40817	0.00159151	0.00386509	-3.89034	3.97653e-06	-0.233388	0.816155	1.11035
Slco1a4	Static-female	atypical	1.71962	6.61921	1.04247e-07	4.6282e-07	-0.389317	-1.49857	0.142703	0.220541	2.76809	9.43492e-12	-2.10893	2.62868e-05	-0.226398
Sult1a1	Static-female	no_diet_effect	-0.198783	-1.41759	0.164678	0.164678	-0.328078	-2.27723	0.0286471	0.060875	0.683998	4.99408e-05	-0.129295	0.636428	1.65043
Sult2a1	Static-female	androgen_independent	6.3615	8.30421	5.61009e-10	4.76858e-09	4.27164	5.4274	3.74352e-06	3.1491e-05	8.47581	4.61543e-12	-2.08987	0.157543	0.671482
Gpt	Nutrient response	androgen_independent	-0.930406	-2.93887	0.00579801	0.00758201	-1.18989	-3.66333	0.000816617	0.00231375	0.209516	0.562231	-0.259484	0.647041	1.27889
Igfbp1	Nutrient response	no_diet_effect	0.952891	1.84536	0.0739752	0.0785987	-0.37759	-0.709404	0.483056	0.513247	0.618499	0.31324	-1.33048	0.174171	-0.396258
Lpl	Nutrient response	androgen_independent	1.04942	2.86924	0.00693156	0.0084169	1.79926	4.79484	2.97679e-05	0.000101211	0.0622217	0.869257	0.749842	0.263603	1.71453
Nqo1	Nutrient response	other	1.76406	4.24109	0.000154573	0.000328468	0.809376	1.8966	0.0661585	0.112469	1.29421	0.00702258	-0.954685	0.223151	0.458814

### Sheet: Module_convergence
LM Type-III ANOVA per module (Diet × Surgery):
Module	Effect	Df	Sum Sq	F value	Pr(>F)	Method
GH regulatory core	(Intercept)	1	100988	80.3402	1.3705e-10	LM_typeIII
GH regulatory core	Diet	1	78382.1	62.3565	2.76682e-09	LM_typeIII
GH regulatory core	Surgery	1	399.633	0.317926	0.576452	LM_typeIII
GH regulatory core	Diet:Surgery	1	619.524	0.49286	0.487297	LM_typeIII
GH regulatory core	Residuals	35	43995			LM_typeIII
Dynamic-STAT5b	(Intercept)	1	21.5984	169.712	5.51225e-15	LM_typeIII
Dynamic-STAT5b	Diet	1	1.69266	13.3002	0.000855157	LM_typeIII
Dynamic-STAT5b	Surgery	1	3.85217	30.2687	3.50603e-06	LM_typeIII
Dynamic-STAT5b	Diet:Surgery	1	0.808905	6.35604	0.0164063	LM_typeIII
Dynamic-STAT5b	Residuals	35	4.45429			LM_typeIII
Static-female	(Intercept)	1	17.4546	460.89	9.85744e-22	LM_typeIII
Static-female	Diet	1	1.18956	31.4104	2.56556e-06	LM_typeIII
Static-female	Surgery	1	3.66825	96.8605	1.28477e-11	LM_typeIII
Static-female	Diet:Surgery	1	0.947205	25.011	1.59894e-05	LM_typeIII
Static-female	Residuals	35	1.3255			LM_typeIII
Nutrient response	(Intercept)	1	28.3352	58.5055	8.34387e-09	LM_typeIII
Nutrient response	Diet	1	3.72747	7.69636	0.00903628	LM_typeIII
Nutrient response	Surgery	1	1.60624	3.31651	0.0776644	LM_typeIII
Nutrient response	Diet:Surgery	1	0.71193	1.46997	0.23396	LM_typeIII
Nutrient response	Residuals	33	15.9824			LM_typeIII
Pairwise contrasts (Holm-adjusted):
Module	Test	estimate	lower.CL	upper.CL	effect.size	p.value	Sig
GH regulatory core	CD-Sham vs LPD-Sham (Diet effect, intact)	81.7753	37.4335	126.117	2.30651	2.98881e-05	***
GH regulatory core	CD-Sham vs CD-ORX (Surgery effect, replete)	-1.5707	-45.9125	42.7711	-0.0443023	0.921653	ns
GH regulatory core	LPD-Sham vs CD-ORX (convergence, Holm-corrected)	-83.346	-127.688	-39.0042	-2.35081	2.95155e-05	***
Dynamic-STAT5b	CD-Sham vs LPD-Sham (Diet effect, intact)	-0.70543	-1.1516	-0.259259	-1.97742	0.000362919	***
Dynamic-STAT5b	CD-Sham vs CD-ORX (Surgery effect, replete)	-0.917555	-1.36373	-0.471384	-2.57203	8.21372e-06	***
Dynamic-STAT5b	LPD-Sham vs CD-ORX (convergence, Holm-corrected)	-0.212125	-0.658296	0.234046	-0.594616	0.384502	ns
Static-female	CD-Sham vs LPD-Sham (Diet effect, intact)	-0.66167	-0.905059	-0.41828	-3.40005	2.59291e-08	***
Static-female	CD-Sham vs CD-ORX (Surgery effect, replete)	-0.926027	-1.16942	-0.682638	-4.75847	8.15209e-12	***
Static-female	LPD-Sham vs CD-ORX (convergence, Holm-corrected)	-0.264358	-0.507747	-0.0209679	-1.35843	0.00897416	**
Nutrient response	CD-Sham vs LPD-Sham (Diet effect, intact)	-0.913175	-1.81066	-0.0156936	-1.31217	0.0368447	*
Nutrient response	CD-Sham vs CD-ORX (Surgery effect, replete)	-0.69486	-1.61566	0.225937	-0.998464	0.167151	ns
Nutrient response	LPD-Sham vs CD-ORX (convergence, Holm-corrected)	0.218316	-0.679166	1.1158	0.313704	0.999055	ns
Majority-recapitulation test (one-sided t-test on LPD-Sham rescaled score, H1: mean > 0.5; only applicable when the Surgery effect is significant at the module level):
Module	n LPD-Sham	Surgery p (CD-Sham vs CD-ORX)	Test applicable	LPD-Sham mean	LPD-Sham SD	95% lower CI (one-sided)	Midpoint	t statistic	p (one-sided)	Majority recapitulation	Note
GH regulatory core	10	0.921653	FALSE				0.5				Surgery effect not significant (p = 0.922); trajectory undefined.
Dynamic-STAT5b	10	8.21372e-06	TRUE	0.783062	0.402545	0.549714	0.5	2.22365	0.0266229	TRUE
Static-female	10	8.15209e-12	TRUE	0.693518	0.217502	0.567436	0.5	2.81357	0.0101294	TRUE
Nutrient response	10	0.167151	FALSE				0.5				Surgery effect not significant (p = 0.167); trajectory undefined.
Limma roll-up per module:
Module	N genes	N sig (Sham)	N sig (ORX)	N sig (Interaction)	Median rho	Patterns
Dynamic-STAT5b	6	6	1	2	0.181751	androgen_independent, atypical, ORX_saturated, other
GH regulatory core	2	2	2	0	1.19922	androgen_independent
Nutrient response	4	3	2	0	0.868854	androgen_independent, no_diet_effect, other
Static-female	5	4	2	2	0.671482	androgen_independent, atypical, no_diet_effect
